# Muscleblind-like proteins use modular domains to localize RNAs by riding kinesins and docking to membranes

**DOI:** 10.1101/2022.07.06.498900

**Authors:** Ryan P. Hildebrandt, Kathryn R. Moss, Aleksandra Janusz-Kaminska, Luke A. Knudson, Lance T. Denes, Tanvi Saxena, Devi Prasad Boggupalli, Zhuangyue Li, Kun Lin, Gary J. Bassell, Eric T. Wang

## Abstract

RNA transport and local translation provide spatial control of gene expression, and RNA binding proteins (RBPs) act as critical adapters in this multi-step process. Muscleblind-like (MBNL) RNA binding proteins, implicated in myotonic dystrophy and cancer, localize RNAs to myoblast membranes and distal neurites through unknown mechanisms. We found that MBNL forms motile and anchored granules in neurons and myoblasts, and selectively associates with kinesins Kif1bα and Kif1c through its zinc finger (ZnF) domains. Other RBPs with similar ZnFs also associate with these kinesins, implicating a motor-RBP specificity code. Live cell imaging and fractionation revealed that membrane anchoring is mediated through the unstructured carboxy-terminal tail of MBNL1. Both kinesin- and membrane-recruitment functions were reconstituted using MBNL-MS2 coat protein fusions. This approach, termed RBP Module Recruitment and Imaging (RBP-MRI), decouples RNA binding, kinesin recruitment, and membrane anchoring functions, while also establishing general strategies for studying multi-functional, modular domains of RBPs.
