## Supplementary material for "Muscleblind-like proteins use modular domains to localize RNAs by riding kinesins and docking to membranes": Table S2

### Sheet: LRs_BrainCLIP
Transcript	Gene	Kif1c_LR	Kif1balpha_LR	Kif1bbeta_LR	Dmpks_LR	DT480_LR	Brain_CLIP
NM_001013380	Dync1li2	0.23	0.23	0.35	0.39	0.2	2.75103
NM_009234	Sox11	0.02	-0.12	0.22	0.08	-0.06	0.287646
NM_001177706	Arfgap1	-0.57	0.03	0.78	0.65	-0.14	1.7316
NM_001164792	Tpbg	-0.24	-0.09	0.16	0.26	-0.25	0.556793
NM_001164793	Polr2m	-1.16	-1.24	0.04	-0.18	-0.55	5.17241
NM_001287180	Atf4	-0.15	-0.17	0.09	0.12	-0.23	8.47458
NM_134052	Adi1	-0.4	-0.04	0.3	-0.03	-0.43	0.917431
NM_025594	Zmat2	-0.03	-0.04	0.2	0.32	0.19	3.05064
NM_001102437	Acbd5	0.49	0.43	0.72	0.64	0.34	3.00601
NM_001142357	Alg12	-0.44	-0.45	-0.27	-0.14	-0.3	1.70648
NM_001291857	Aebp1	-0.86	-0.84	-0.57	-0.51	-0.79	3.4965
NM_053268	Rasa2	-0.17	-0.14	0.01	0.09	-0.04	0.953895
NM_177045	Cc2d1b	-0.08	0.15	0.52	0.29	0.05	1.66667
NM_053108	Glrx	0.37	0.29	0.65	0.32	-0.1	2.20264
NM_001164369	Bcas1	-0.03	0.05	0.38	-0.13	-0.39	3.69344
NM_007830	Dbi	0.08	0.03	0.24	0.23	-0.14	11.1111
NM_010123	Eif3a	-0.18	-0.13	0.05	0.05	-0.12	8.29016
NM_018879	Nprl2	0.02	-0.11	0.26	0.05	-0.11	5.98802
NM_001185164	Vegfb	0.33	0.35	0.62	0.61	0.44	5.34759
NM_028754	0610037L13Rik	-0.25	-0.11	0.22	0.38	-0.04	2.33918
NM_011215	Ptprn2	-0.42	-0.44	-0.17	-0.36	-0.48	4.55137
NM_001304574	Arf2	0.24	0.16	0.38	0.49	0.3	0.62422
NM_001163478	Rabggtb	0.17	0.01	0.43	0.55	0.25	3.20513
NM_001025395	Src	0.39	0.06	0.52	0.01	-0.3	1.06496
NM_029868	Gpbp1l1	-0.08	-0.08	0.03	-0.04	-0.28	3.24324
NM_008477	Ktn1	-0.75	-0.71	-0.52	-0.48	-0.92	2.15054
NM_013880	Plcl2	0.16	-0.15	0.3	0.25	-0.02	1.65563
NM_009409	Top2b	-0.17	-0.26	0.04	-0.09	-0.22	6.21118
NM_023735	Actr3	0.28	0.05	1.62	0.92	0.65	3.3557
NM_175025	Atp2c1	-0.39	-0.47	-0.27	-0.41	-0.62	2.94638
NM_029814	Chmp5	0	-0.26	0.13	0.11	-0.18	1.51976
NM_001093759	Trappc13	0.08	0.46	1.22	0.16	-0.09	1.00756
NM_001093752	Srsf11	-0.24	-0.28	-0.06	-0.37	-0.55	1.97889
NM_145609	Msantd4	0.02	0.04	0.32	0.25	-0.01	1.28535
NM_026934	Zc3h15	-0.19	-0.28	0.05	0.1	-0.14	3.29489
NM_001146122	Psap	-1.06	-0.44	-0.19	-0.36	-0.76	12.6147
NM_001004164	Gnptab	-0.71	-0.39	-0.17	-0.13	-0.28	4.02685
NM_198303	Eif5b	-0.49	-0.74	-0.27	-0.35	-0.48	0.258598
NM_028308	Mob2	0.22	0.35	0.7	0.64	0.05	1.3986
NM_007981	Acsl1	-0.1	-0.06	0.29	0.3	0	0.636132
NM_011184	Psma3	-0.05	-0.02	0.12	0.21	-0.03	0.674309
NM_001005605	Aebp2	-0.09	0	0.17	0.1	-0.08	0.212947
NM_001310601	Bod1l	-0.48	-0.68	-0.07	0.3	-0.28	0.773994
NM_001013784	Ccdc92b	0.17	0.29	0.4	0.36	0.21	0.339443
NM_153168	Lars2	-4.15	-4.28	-3.44	-1.9	-2.26	3.03951
NM_001136054	Ate1	0.28	0.7	0.93	-0.1	-0.35	2.2846
NM_001081433	Ankrd44	-0.2	-0.13	0.01	0.12	-0.04	0.680967
NM_001308482	Whsc1l1	-0.34	-0.08	0.26	-0.18	-0.41	2.20751
NM_001112714	Ralgapa1	-0.4	-0.22	0.13	0.7	-1.11	1.45033
NM_025444	Taf13	0.16	0.06	0.39	0.45	0.06	4.4843
NM_001170983	Hnrnpc	0.05	-0.25	0.38	0.32	0.01	2.94118
NM_013615	Odf2	0.02	0.01	0.63	0.37	0.07	9.52381
NM_015728	Slc33a1	-0.91	-1.25	-0.09	-0.32	-0.63	1.08108
NM_146066	Gspt1	-0.15	-0.26	0.12	-0.08	-0.28	1.30833
NM_146067	Cpped1	0.31	-0.11	0.42	0.37	-0.07	0.611247
NM_001190732	Gm20594	-3.33	-3.34	-2.2	-2.78	-3.63	4.54545
NM_028999	Ppp6r3	-0.54	-0.05	0.1	0.02	-0.17	0.965717
NM_010723	Lmo4	0.3	0.44	1.04	0.49	0.34	2.49377
NM_007694	Chgb	-1.19	-1.05	-0.9	-1.08	-1.2	4.09836
NM_016688	Pdcd7	0.37	0.24	0.64	0.83	0.5	2.1575
NM_010687	Large1	-0.36	-0.3	-0.14	0.04	-0.4	1.63132
NM_001171739	Bag1	0.05	0.04	0.43	0.41	0.24	4.34783
NM_026141	Ppil4	-0.55	-0.31	0.13	-0.23	-0.58	0.734754
NM_001199272	Gopc	-0.14	-0.25	0.06	0.02	-0.3	1.11152
NM_175155	Sash1	0.02	0.01	0.17	0.37	0.23	1.83038
NM_001164772	Fbxw2	-0.22	-0.35	-0.04	0.1	-0.09	0.62461
NM_001007571	D8Ertd738e	-0.04	0.05	0.2	0.28	0.06	3.14465
NM_001024954	Pbx4	-0.09	-0.22	0.38	0.04	-0.48	4.85437
NM_173440	Nrip1	-0.26	-0.24	-0.02	-0.16	-0.36	3.125
NM_001289702	Pde4dip	-0.52	-0.31	-0.06	0.88	-1.24	1.01729
NM_001146117	Smim19	0.03	-0.02	0.55	0.63	-0.21	2.86944
NM_001113560	Glo1	-1.98	-0.69	0.6	0.83	0.69	130.435
NM_001113565	Serbp1	-0.34	-0.58	0.22	0.18	-0.22	2.43263
NM_001113564	Serbp1	-0.3	-0.46	-0.1	-0.07	-0.8	2.43263
NM_001310536	Rapgef2	-0.12	-0.04	0.07	0	-0.11	3.95062
NM_013791	Mkln1	-0.07	-0.17	0.07	0.15	-0.08	0.577367
NM_008562	Mcl1	0.09	0.1	0.26	0.18	0.05	2.12224
NM_010269	Gdap2	-0.03	-0.29	0.26	0.67	0.17	1.70794
NM_001146309	Dbnl	0.08	0.04	0.33	0.15	-0.05	1.01833
NM_175937	Cpeb2	-0.07	-0.1	0.22	0.42	0.22	2.11696
NM_023314	Eif4e2	-0.13	-0.03	0.16	0.18	-0.18	1.15207
NM_001033279	D17Wsu92e	-0.15	-0.28	0.27	0.24	-0.37	6.23167
NM_133182	Prmt2	0.08	0.35	0.76	0.34	-0.26	1.86916
NM_001025438	Camk2d	-0.11	0.06	0.27	0.23	0.05	3.0821
NM_022980	Rcan3	0.11	0.09	0.24	0.29	0.17	0.729749
NM_020584	Terf2ip	-0.29	0.08	0.2	0.1	-0.02	0.87146
NM_011965	Psma1	-0.13	-0.23	0.04	0.09	-0.04	2.85714
NM_001081341	Scaper	-0.2	-0.1	0.03	0.12	-0.23	2.25989
NM_029705	Atxn3	0	-0.25	0.15	0.16	-0.07	0.475511
NM_053124	Smarca5	-0.2	-0.23	-0.02	0.08	-0.18	4.46429
NM_001302958	Ttll7	0.05	0.27	1.01	0.79	0.08	5.74713
NM_133808	Hdlbp	-0.07	-0.22	0.11	-0.11	-0.61	0.895656
NM_010480	Hsp90aa1	-0.24	-0.34	-0.13	0.04	-0.18	7.93651
NM_001291783	Map2k7	-0.55	-0.6	-0.27	0.29	0.16	1.44998
NM_001293777	Chtop	0	0.37	0.55	0.13	0.02	2.9347
NM_001313984	Ubb	-0.47	-0.47	0.13	-0.17	-0.31	6.62252
NM_001291046	Nudt3	-0.36	-0.37	0.21	-0.09	-0.39	23.4708
NM_001005385	Gprasp1	-0.25	-0.25	-0.12	0.26	-1.06	8.19672
NM_001290676	Cpeb4	-0.97	-0.82	-0.14	-0.43	-2.24	2.75128
NM_001252333	Sept8	0.06	0.02	0.74	0.76	0.45	0.693481
NM_001122676	Zcchc2	-0.19	0.07	0.5	0.44	-0.56	0.521648
NM_021433	Stx6	0.25	0.16	0.38	0.7	0.38	2.66312
NM_001033156	Fbxo33	-0.39	-0.19	0.06	-0.01	-0.16	1.1409
NM_001286759	Rap1gds1	-0.57	-0.49	-0.12	0.3	0.17	7.02323
NM_008451	Klc2	-0.39	-0.49	-0.23	0.2	-0.44	8.14901
NM_027703	Zfp626	-0.26	-0.14	0.06	-0.03	-0.26	0.303859
NM_001286544	Ccpg1	-1.04	-0.6	-0.32	0.17	-0.44	4.17537
NM_020048	Med20	0	0.24	0.42	0.28	0.14	0.75815
NM_172678	Acad9	-0.26	0.05	0.28	0.16	-0.05	0.518941
NM_011506	Sucla2	0.06	-0.14	0.29	0.32	0.03	2.8777
NM_010880	Ncl	0.13	0.18	0.51	0.47	0.28	0.338926
NM_001128094	Atp13a3	-0.93	-0.87	-0.25	-0.28	-0.7	0.90063
NM_001159583	Fam219a	0.19	0.08	0.38	0.51	0.3	1.52555
NM_009282	Stag1	-0.06	-0.29	0.12	0.17	-0.12	1.00654
NM_007872	Dnmt3a	-0.07	0.18	0.62	0.22	-0.08	0.597282
NM_001044386	Zfx	-0.45	-0.05	0.56	0.34	-0.2	0.480192
NM_001252486	Usp33	-0.25	-0.02	0.16	0.17	-0.46	4.80384
NM_001185020	Wnk1	-0.22	-0.17	0.77	0.92	0.29	3.33195
NM_027654	Pcgf6	-0.02	0.1	0.26	-0.12	-0.25	3.95257
NM_178811	Trappc12	-0.71	-0.49	0.42	0.93	-0.15	1.4556
NM_027415	Tmem70	-0.33	0.05	0.36	-0.12	-0.37	1.17509
NM_013632	Pnp	-0.03	-0.12	0.4	0.33	0.19	0.558036
NM_025818	Ncbp3	-0.22	-0.39	0.03	-0.06	-0.22	0.454133
NM_053197	Sfxn3	0.18	0.17	0.31	0.64	0.44	3.1746
NM_145457	Paip1	0.37	0.27	0.64	0.2	0.09	2.1585
NM_016962	Spast	-0.35	-0.37	0.11	-0.14	-0.5	1.07066
NM_009592	Abcb7	-0.33	-0.4	-0.2	-0.26	-0.52	0.575043
NM_025550	Psmd6	0.15	0.14	0.34	0.37	0.2	45.4545
NM_145553	Fam76a	-0.11	0.1	0.3	0.43	0.18	2.4888
NM_001168659	Ccdc127	-0.48	-0.37	0	-0.02	-0.34	1.17555
NM_001290527	Psip1	-0.23	-0.39	0.13	0.18	-0.19	3.50877
NM_175146	Tsr2	-0.41	0.23	0.54	0.66	0.1	0.313873
NM_026369	Arpc5	0.11	-0.17	0.28	0.14	-0.05	1.58856
NM_028975	Tmem33	-0.78	-0.7	-0.44	-0.37	-0.65	2.86424
NM_201386	Plec	-0.69	-0.48	0.38	0.02	-0.82	4.1806
NM_028023	Cdca4	-0.09	-0.02	0.23	0.55	0.17	0.863558
NM_001327939	Ank2	-0.24	-0.16	0.04	0.02	-0.21	5.0702
NM_001290345	Map4k3	-0.24	-0.11	0.09	-0.02	-0.18	0.749064
NM_172950	Lpin1	-0.01	0.13	0.39	0.01	-0.8	0.364431
NM_026083	Zc3h13	-0.18	-0.22	0.09	-0.11	-0.3	1.5083
NM_134149	AI837181	0.26	0.3	0.59	0.54	-0.27	1.63934
NM_025926	Dnajb4	-0.04	-0.39	0.24	0.51	-0.06	4.70219
NM_001099636	Pnmal2	-0.09	-0.07	0.18	0.16	-0.06	5.13992
NM_027268	Scrn1	0.03	-0.15	0.28	0.27	0.02	2.57732
NM_027263	Apitd1	0.27	-0.11	0.56	0.64	0.53	2.35849
NM_001310513	Kansl3	-0.16	-0.03	0.69	0.3	0.15	1.57812
NM_007624	Cbx3	-0.01	-0.18	0.16	0.2	-0.17	4.54959
NM_001168225	Morf4l2	-0.72	-0.39	-0.25	-0.22	-0.69	7.54148
NM_001168229	Morf4l2	-0.1	-0.5	0.6	0.83	0.01	7.54148
NM_198108	Morn4	0.16	0.01	0.39	0.32	0.11	3.42466
NM_198107	Med16	-0.13	-0.22	0.75	0.35	0.08	1.7331
NM_001293652	Rab7	-0.21	-0.52	0.33	-0.03	-0.3	4.51467
NM_025454	Ing5	0.28	0.07	0.46	0.35	0.23	0.26469
NM_001079695	Srsf5	-0.05	0.55	0.8	0.71	0.21	4.73934
NM_023503	Ing2	-0.25	-0.03	0.2	-0.1	-0.21	1.34409
NM_008083	Gap43	0.11	0.08	0.29	0.17	-0.01	4.2735
NM_028597	Thoc3	0.02	0.04	0.41	0.44	0.24	0.808407
NM_175143	Qrich1	0.1	-0.15	0.24	0.7	0.08	4.10959
NM_026313	Luc7l3	-0.22	-0.16	0.01	-0.14	-0.27	1.17855
NM_001145896	Gse1	-0.45	-0.56	0.24	0.23	-0.45	1.07875
NM_144557	Myrip	-0.08	-0.04	0.17	0.14	-0.04	1.4771
NM_001085450	Ctnnd1	-0.3	-0.2	0.13	-0.04	-0.21	1.42113
NM_183358	Gadd45gip1	-0.25	-0.01	0.22	0.26	0.11	0.946074
NM_009652	Akt1	-0.13	0.33	0.48	0.54	0.43	5.14933
NM_026921	Isca1	0.22	-0.18	0.45	0.23	0.05	5.55556
NM_145505	Fam160b1	-0.26	-0.18	-0.04	0.06	-0.35	0.993707
NM_001160038	Ndufs1	-0.12	0.27	0.56	0.7	0.32	4.1841
NM_009443	Tgoln1	-0.44	-0.26	-0.11	-0.21	-0.4	5.70033
NM_001205234	Nrxn2	-0.33	-0.15	-0.03	-0.14	-0.48	4.6729
NM_194053	Rtn4	0.54	-0.27	1.2	0.58	-0.22	3.772
NM_134022	6330403K07Rik	0.27	0.26	0.7	0.35	0.11	5.89971
NM_001122963	Gpbp1	-0.14	-0.37	0.16	0.56	-0.31	1.64926
NM_013844	Zfp68	-0.45	-0.39	0.12	-0.13	-0.56	0.386548
NM_026693	Gabarapl2	0.26	0.37	0.57	0.43	0.32	11.7417
NM_172595	Arl15	0	-0.28	0.12	-0.06	-0.28	1.91865
NM_138956	Rassf3	0.42	0.45	0.64	0.72	0.59	0.386847
NM_053271	Rims2	-0.43	-0.29	0.28	0.23	-0.55	0.766577
NM_001081359	Ubr5	-0.09	-0.37	0.31	0.1	-0.34	2.07254
NM_001252266	Ica1	-0.32	-0.26	0	0.3	-0.04	6.71141
NM_011600	Tle4	-0.14	0.17	0.67	0.6	0.11	1.80505
NM_001083921	Rbck1	-0.19	-0.03	0.33	0.23	0.02	2
NM_011417	Smarca4	-0.12	-0.76	0	-0.13	-0.41	0.791766
NM_019641	Stmn1	0.14	0.1	0.29	0.38	0.25	9.07029
NM_012039	Zw10	-0.12	0	0.14	0.29	0.16	2.1978
NM_001291059	Elf2	-0.5	-0.49	0.07	-0.49	-0.86	0.27465
NM_001290712	Tcp1	-0.88	-1.1	-0.17	0.15	-0.69	1.68919
NM_007510	Atp6v1e1	-0.12	-0.25	0.11	0.15	-0.06	3.81679
NM_145944	Ccdc25	-0.03	-0.16	0.31	0.59	0.27	0.691563
NM_001252347	Rundc3a	-0.05	-0.39	0.11	0.38	0.13	1.30548
NM_001302266	Aktip	-0.23	-0.38	0.32	0.6	0.49	2.62467
NM_001163663	Rab6a	-0.07	0.37	0.79	0.45	0.16	4.61538
NM_027130	Afg3l2	0.05	0.11	0.35	0.31	0.15	1.94553
NM_001044741	Cacnb3	-0.19	-0.1	0.01	0.67	0.43	2.07039
NM_026440	Rnmt	0.04	-0.04	0.36	0.35	0.22	0.857633
NM_153794	Fam210a	-0.07	-0.16	0.1	0.18	-0.28	0.937427
NM_027500	4933434E20Rik	-0.35	0.36	0.46	0.53	0.16	3.96825
NM_172592	Srek1	-0.31	-0.19	0	-0.3	-0.48	0.513084
NM_011306	Rxrb	0.88	-0.15	1	0.43	-0.54	1.14548
NM_001081267	Rsf1	-0.35	-0.33	-0.08	-0.01	-0.16	0.294291
NM_001102458	Azin1	-0.39	-0.3	0.36	0.27	0.02	3.75299
NM_011696	Vdac3	0.03	0.02	0.32	0.41	-0.04	4.58716
NM_009736	Bag1	0.05	0.04	0.43	0.41	0.24	5.29101
NM_001114977	U2surp	-0.37	-0.27	-0.15	0.05	-0.34	0.886721
NM_021535	Smu1	-0.09	-0.06	0.05	0.11	-0.02	0.606796
NM_011712	Wbp5	0.15	-0.29	0.29	0.32	0.12	4.34783
NM_010145	Ephx1	-0.51	-0.35	-0.15	-0.13	-0.29	4.4843
NM_026232	Slc25a30	0.01	0.2	0.33	0.57	0.27	1.53846
NM_172436	Slc25a12	-0.14	0.06	0.27	0.17	0.06	3.48837
NM_008617	Mdh2	0.03	0	0.16	0.36	0.14	7.5188
NM_001080755	Zzz3	0.03	0.15	0.32	0.09	-0.24	0.225785
NM_011792	Bace1	-0.33	-0.19	0.01	-0.27	-0.42	0.456621
NM_001289634	Zfp180	0.02	-0.4	0.23	0.18	-0.66	0.631313
NM_009584	Dnajc2	-0.14	-0.28	0.01	0.13	-0.18	17.2414
NM_025546	Rsl1d1	-0.19	-0.33	-0.06	0.03	-0.23	2.25734
NM_175310	Pds5b	-0.04	-0.19	0.09	-0.01	-0.45	2.12615
NM_001302548	Zfp131	0.78	0.19	1.01	0.85	0.18	0.857633
NM_001159354	Magi3	0.25	-0.05	1.22	0.75	-0.11	3.52113
NM_053084	Trim32	-0.23	-0.43	0.05	0.54	-0.12	9.38086
NM_025336	Chchd3	-0.16	-0.11	0.11	0.03	-0.2	1.47929
NM_001254762	Mospd3	0.14	-0.4	0.45	0.53	0.18	5.33333
NM_011543	Skp1a	0.05	-0.11	0.31	0.25	0.08	7.15137
NM_001291439	Hmgcs1	-0.13	-0.32	0.19	0.14	-0.45	4.62487
NM_026281	Tm7sf3	-0.24	-0.17	-0.01	0	-0.31	0.674309
NM_145529	Cstf3	-0.12	-0.13	0.17	0.12	-0.2	5.20833
NM_175258	Rapgef6	-0.15	-0.15	0.12	-0.09	-0.25	0.628536
NM_207214	Exoc5	-0.02	-0.28	0.26	0.17	-0.16	0.991572
NM_001111292	Caprin1	-0.05	-0.62	0.48	0.45	0.21	1.56372
NM_016856	Cpsf2	-0.09	-0.14	0.17	0.35	0.13	0.721241
NM_026917	Zdhhc3	-0.09	-0.06	0.19	0.1	-0.05	0.68341
NM_001081237	Klhl42	0.11	0.13	0.4	0.4	0.21	0.431686
NM_198090	Hnrnpa3	-0.13	-0.1	0.52	0.47	0.3	2.1322
NM_001199048	Zfp942	-0.28	-0.47	-0.14	-0.32	-0.62	1.63532
NM_145516	Plekhb2	0.24	0.13	0.4	0.41	0.3	4.33241
NM_018888	Uqcc1	-0.14	-0.1	0.13	0.22	-0.06	0.664011
NM_133752	Opa1	-0.17	-0.47	0.21	0.02	-0.33	2.808
NM_001130187	Smarcd2	0.6	0.34	0.84	0.7	0.37	1.11732
NM_011373	St6galnac4	-0.22	0.38	0.57	0.22	-0.06	0.400962
NM_153405	Rbm45	0.17	0.07	0.41	0.17	0.06	3.19489
NM_011951	Mapk14	0.27	0.42	0.6	0.87	0.58	1.93424
NM_148948	Dicer1	-0.13	-0.17	0.05	0	-0.19	1.81771
NM_019477	Acsl4	0.11	-0.19	0.25	0.1	-0.34	2.23547
NM_001004436	Wapl	0.08	-0.31	0.29	0.19	-0.3	1.30776
NM_001163401	Il11ra1	-0.03	-0.24	1.11	1.29	0.63	2.82486
NM_028871	Hnrnpr	-0.03	-0.14	0.45	-0.42	-0.74	0.168011
NM_001039392	Tmsb10	-0.34	-0.24	-0.07	0.6	-0.32	3.69004
NM_178736	Elmod2	-0.61	-0.24	-0.12	-0.41	-0.54	0.271444
NM_015781	Nap1l1	-0.13	-0.15	0.08	0.15	-0.01	50
NM_001243041	Adk	-0.04	0.43	0.78	0.73	0.5	1.58228
NM_028768	Armc8	-0.05	-0.13	0.21	0.21	-0.05	0.424989
NM_019747	Zfp113	-0.45	-0.23	-0.05	-0.15	-0.33	0.393701
NM_001301067	Cap1	0.08	-0.57	1.32	0.94	-1.5	1.84162
NM_001309528	Sgsm1	-0.07	-0.05	0.31	0.64	-0.23	1.68067
NM_027349	Rbm25	-0.44	-0.42	-0.13	-0.12	-0.45	1.30804
NM_145518	Ndufs1	-0.36	-0.97	0.45	0.25	-0.84	4.1841
NM_021286	Sez6	-0.55	-0.52	-0.42	-0.17	-1.15	0.992063
NM_001038592	Glrx2	-0.78	-1.21	-0.26	-0.24	-0.41	0.328947
NM_177111	Ccdc66	-0.34	-0.47	-0.21	0.26	-0.56	9.00901
NM_013541	Gstp1	0.14	0.13	0.25	0.34	0.23	16.129
NM_001243044	Ap1b1	0.25	0.23	0.61	-0.12	-0.26	0.997009
NM_001015889	Taf9	0.43	-1.48	0.81	-0.55	-0.76	18.5185
NM_001302449	Rnf10	-1.05	-0.15	0.26	0.19	-0.74	4.29799

### Sheet: LRs_C2C12CLIP
Transcript	Gene	Kif1c_LR	Kif1balpha_LR	Kif1bbeta_LR	Dmpks_LR	DT480_LR	C2C12_CLIP
NM_001013380	Dync1li2	0.23	0.23	0.35	0.39	0.2	1.03164
NM_009234	Sox11	0.02	-0.12	0.22	0.08	-0.06	0.719114
NM_026045	Prpf18	0.06	0	0.31	0.38	0.27	0.877578
NM_009000	Rab24	0.18	0.14	0.34	0.28	0.08	1.07875
NM_001164792	Tpbg	-0.24	-0.09	0.16	0.26	-0.25	0.556793
NM_001164793	Polr2m	-1.16	-1.24	0.04	-0.18	-0.55	1.72414
NM_001287180	Atf4	-0.15	-0.17	0.09	0.12	-0.23	11.6279
NM_134052	Adi1	-0.4	-0.04	0.3	-0.03	-0.43	0.917431
NM_025594	Zmat2	-0.03	-0.04	0.2	0.32	0.19	1.83038
NM_001102437	Acbd5	0.49	0.43	0.72	0.64	0.34	0.501002
NM_027225	Cobll1	-0.79	-0.31	-0.05	0.08	-0.78	0.883392
NM_026572	Gcsh	0.07	-0.01	0.19	0.57	0.24	2.42424
NM_053268	Rasa2	-0.17	-0.14	0.01	0.09	-0.04	0.317965
NM_053108	Glrx	0.37	0.29	0.65	0.32	-0.1	2.20264
NM_010123	Eif3a	-0.18	-0.13	0.05	0.05	-0.12	4.14508
NM_001025313	Tapbp	-0.28	-0.32	0.16	-0.31	-0.61	0.877193
NM_016882	Sart1	0.07	-0.19	0.64	0.43	0.03	0.77101
NM_001080775	Myo1c	0.14	-0.18	1.17	0.76	0.16	3.50175
NM_001185164	Vegfb	0.33	0.35	0.62	0.61	0.44	2.6738
NM_018796	Eef1b2	-0.07	-0.11	0.13	0.19	0.07	2.62467
NM_029868	Gpbp1l1	-0.08	-0.08	0.03	-0.04	-0.28	4.32432
NM_008477	Ktn1	-0.75	-0.71	-0.52	-0.48	-0.92	2.15054
NM_024242	Riok1	-0.16	-0.12	0.22	0.21	-0.28	1.75747
NM_023735	Actr3	0.28	0.05	1.62	0.92	0.65	2.75229
NM_029814	Chmp5	0	-0.26	0.13	0.11	-0.18	1.51976
NM_029482	4930579G24Rik	0.38	0.2	0.69	0.33	0.14	0.651042
NM_033371	Ppp1r16a	-0.06	-0.05	0.34	0.46	-0.03	1.38504
NM_133684	Marc2	0.09	0.07	0.31	0.52	0.3	2.39234
NM_001146122	Psap	-1.06	-0.44	-0.19	-0.36	-0.76	10.3211
NM_198303	Eif5b	-0.49	-0.74	-0.27	-0.35	-0.48	0.517197
NM_028308	Mob2	0.22	0.35	0.7	0.64	0.05	1.3986
NM_011184	Psma3	-0.05	-0.02	0.12	0.21	-0.03	0.674309
NM_001005605	Aebp2	-0.09	0	0.17	0.1	-0.08	1.70358
NM_153168	Lars2	-4.15	-4.28	-3.44	-1.9	-2.26	3.03951
NM_001136054	Ate1	0.28	0.7	0.93	-0.1	-0.35	0.326371
NM_001081433	Ankrd44	-0.2	-0.13	0.01	0.12	-0.04	0.340483
NM_001170983	Hnrnpc	0.05	-0.25	0.38	0.32	0.01	1.76471
NM_023154	Ethe1	0.11	0.5	0.7	0.45	0.22	6.57895
NM_146066	Gspt1	-0.15	-0.26	0.12	-0.08	-0.28	1.09027
NM_146067	Cpped1	0.31	-0.11	0.42	0.37	-0.07	0.611247
NM_028999	Ppp6r3	-0.54	-0.05	0.1	0.02	-0.17	1.44858
NM_010723	Lmo4	0.3	0.44	1.04	0.49	0.34	1.30378
NM_029734	Wdyhv1	0.48	0.31	1.13	0.44	0.22	1.5674
NM_001171739	Bag1	0.05	0.04	0.43	0.41	0.24	1.99601
NM_025573	Srsf9	0.31	0.01	0.54	0.49	0.15	2.76243
NM_027327	2210013O21Rik	0.08	0.11	0.44	0.18	-0.17	7.8125
NM_001199272	Gopc	-0.14	-0.25	0.06	0.02	-0.3	1.48203
NM_175155	Sash1	0.02	0.01	0.17	0.37	0.23	0.610128
NM_008722	Npm1	-0.05	-0.16	0.06	0.22	-0.05	7.35294
NM_177820	Apol10b	0.32	-0.34	0.65	0.34	0.18	1.23001
NM_001289898	Csnk1e	0.24	-0.53	0.44	-0.27	-1.09	1.49701
NM_001136081	Ssrp1	0.07	0.23	0.86	0.65	0.26	9.97506
NM_008487	Arhgef2	-0.26	-0.1	0.35	0.29	-0.28	0.840336
NM_001289702	Pde4dip	-0.52	-0.31	-0.06	0.88	-1.24	1.01729
NM_001146117	Smim19	0.03	-0.02	0.55	0.63	-0.21	2.86944
NM_001113565	Serbp1	-0.34	-0.58	0.22	0.18	-0.22	0.561377
NM_001113564	Serbp1	-0.3	-0.46	-0.1	-0.07	-0.8	0.561377
NM_008562	Mcl1	0.09	0.1	0.26	0.18	0.05	0.424448
NM_026025	Zcrb1	-0.58	-0.47	-0.16	0.16	-0.29	7.8125
NM_172625	Ino80c	0.01	-0.37	0.13	0.41	-0.26	0.566251
NM_001033279	D17Wsu92e	-0.15	-0.28	0.27	0.24	-0.37	5.49853
NM_133182	Prmt2	0.08	0.35	0.76	0.34	-0.26	1.86916
NM_001025438	Camk2d	-0.11	0.06	0.27	0.23	0.05	0.560381
NM_011965	Psma1	-0.13	-0.23	0.04	0.09	-0.04	4.31034
NM_001081341	Scaper	-0.2	-0.1	0.03	0.12	-0.23	1.12994
NM_029705	Atxn3	0	-0.25	0.15	0.16	-0.07	0.237756
NM_029702	Arfrp1	-0.03	0.11	0.24	0.21	-0.26	0.560538
NM_053124	Smarca5	-0.2	-0.23	-0.02	0.08	-0.18	1.78571
NM_133803	Dpp3	0.15	0.04	0.33	0.51	0.4	2.54453
NM_133808	Hdlbp	-0.07	-0.22	0.11	-0.11	-0.61	1.34348
NM_010480	Hsp90aa1	-0.24	-0.34	-0.13	0.04	-0.18	1.98413
NM_026275	Ube2r2	0.06	0.05	0.18	0.13	-0.13	0.392619
NM_028242	Htatsf1	0.64	0.24	0.83	0.94	0.4	3.03951
NM_001293777	Chtop	0	0.37	0.55	0.13	0.02	3.24675
NM_001291046	Nudt3	-0.36	-0.37	0.21	-0.09	-0.39	16.3585
NM_021312	Wdr12	-0.12	-0.46	0.81	-0.52	-1.13	0.771605
NM_001290676	Cpeb4	-0.97	-0.82	-0.14	-0.43	-2.24	0.243665
NM_001033451	Zfp408	-0.29	-0.23	-0.1	0.15	0.02	1.554
NM_145978	Pdlim2	0.57	0.24	0.67	0.78	0.33	4.98753
NM_001252333	Sept8	0.06	0.02	0.74	0.76	0.45	2.77393
NM_001122676	Zcchc2	-0.19	0.07	0.5	0.44	-0.56	0.521648
NM_021433	Stx6	0.25	0.16	0.38	0.7	0.38	1.99734
NM_001033156	Fbxo33	-0.39	-0.19	0.06	-0.01	-0.16	0.570451
NM_001286759	Rap1gds1	-0.57	-0.49	-0.12	0.3	0.17	1.77725
NM_001253681	Immt	-0.08	0.14	0.66	0.46	0.09	2.96736
NM_008451	Klc2	-0.39	-0.49	-0.23	0.2	-0.44	6.98487
NM_026678	Blvra	0.08	0.16	0.27	0.66	-0.2	10.8696
NM_028057	Cyb5r1	-0.37	-0.11	0.11	0.05	-0.13	1.51515
NM_133939	Lsm8	-0.09	0.26	0.52	0.57	0.1	5.52486
NM_020048	Med20	0	0.24	0.42	0.28	0.14	2.27445
NM_011506	Sucla2	0.06	-0.14	0.29	0.32	0.03	1.43885
NM_010880	Ncl	0.13	0.18	0.51	0.47	0.28	0.489077
NM_001128094	Atp13a3	-0.93	-0.87	-0.25	-0.28	-0.7	0.609756
NM_009919	Cnih1	-0.41	-0.36	-0.21	-0.27	-0.4	1.04822
NM_001045482	Rbak	-0.44	-0.56	0.31	0.28	-0.69	4.40529
NM_021500	Maea	0.18	0.22	0.35	0.4	0.26	4.28725
NM_026738	Card19	-0.1	-0.05	0.09	0.07	-0.07	11.8343
NM_007872	Dnmt3a	-0.07	0.18	0.62	0.22	-0.08	0.149321
NM_001044386	Zfx	-0.45	-0.05	0.56	0.34	-0.2	1.20048
NM_001037812	Tmem237	-0.2	-0.24	0.07	-0.18	-0.36	1.85185
NM_001185020	Wnk1	-0.22	-0.17	0.77	0.92	0.29	2.0438
NM_178811	Trappc12	-0.71	-0.49	0.42	0.93	-0.15	1.4556
NM_026833	Wash1	0.44	-0.7	0.85	0.19	-0.1	0.730994
NM_013632	Pnp	-0.03	-0.12	0.4	0.33	0.19	0.558036
NM_025818	Ncbp3	-0.22	-0.39	0.03	-0.06	-0.22	0.227066
NM_053197	Sfxn3	0.18	0.17	0.31	0.64	0.44	1.78253
NM_145457	Paip1	0.37	0.27	0.64	0.2	0.09	1.43926
NM_016962	Spast	-0.35	-0.37	0.11	-0.14	-0.5	0.713776
NM_025550	Psmd6	0.15	0.14	0.34	0.37	0.2	9.52381
NM_145553	Fam76a	-0.11	0.1	0.3	0.43	0.18	1.99104
NM_175146	Tsr2	-0.41	0.23	0.54	0.66	0.1	0.627746
NM_026369	Arpc5	0.11	-0.17	0.28	0.14	-0.05	3.17712
NM_007705	Cirbp	0.18	-0.01	0.4	0.41	0.3	1.52439
NM_028975	Tmem33	-0.78	-0.7	-0.44	-0.37	-0.65	0.190949
NM_201386	Plec	-0.69	-0.48	0.38	0.02	-0.82	10.0334
NM_028023	Cdca4	-0.09	-0.02	0.23	0.55	0.17	2.59067
NM_172950	Lpin1	-0.01	0.13	0.39	0.01	-0.8	0.364431
NM_134149	AI837181	0.26	0.3	0.59	0.54	-0.27	8.19672
NM_025926	Dnajb4	-0.04	-0.39	0.24	0.51	-0.06	1.9544
NM_026902	Mcts1	-0.38	-0.3	-0.18	-0.28	-0.48	4.52489
NM_027268	Scrn1	0.03	-0.15	0.28	0.27	0.02	2.57732
NM_028312	Ccdc12	0.29	-0.08	0.6	0.65	0.42	3.83142
NM_029522	Gpsm2	0.11	-0.02	0.54	0.62	0.13	2.1254
NM_001310513	Kansl3	-0.16	-0.03	0.69	0.3	0.15	2.04813
NM_007624	Cbx3	-0.01	-0.18	0.16	0.2	-0.17	0.909918
NM_007622	Cbx1	-0.04	0.06	0.26	0.32	0.13	4.58716
NM_001168225	Morf4l2	-0.72	-0.39	-0.25	-0.22	-0.69	4.52489
NM_001168229	Morf4l2	-0.1	-0.5	0.6	0.83	0.01	4.52489
NM_198108	Morn4	0.16	0.01	0.39	0.32	0.11	4.28082
NM_198107	Med16	-0.13	-0.22	0.75	0.35	0.08	1.7331
NM_001293652	Rab7	-0.21	-0.52	0.33	-0.03	-0.3	2.25734
NM_001130443	Hras	0.33	0.32	0.63	0.39	0.16	0.707214
NM_023854	Arfgap2	0.03	0.14	0.53	0.35	0.11	1.26024
NM_001079695	Srsf5	-0.05	0.55	0.8	0.71	0.21	5.66038
NM_175143	Qrich1	0.1	-0.15	0.24	0.7	0.08	2.73973
NM_026313	Luc7l3	-0.22	-0.16	0.01	-0.14	-0.27	1.17855
NM_001145896	Gse1	-0.45	-0.56	0.24	0.23	-0.45	1.70765
NM_001085450	Ctnnd1	-0.3	-0.2	0.13	-0.04	-0.21	9.47418
NM_183358	Gadd45gip1	-0.25	-0.01	0.22	0.26	0.11	0.946074
NM_009652	Akt1	-0.13	0.33	0.48	0.54	0.43	5.70125
NM_026921	Isca1	0.22	-0.18	0.45	0.23	0.05	3.47222
NM_145505	Fam160b1	-0.26	-0.18	-0.04	0.06	-0.35	1.32494
NM_020491	Sssca1	0.06	-0.04	0.2	0.34	0.24	15.873
NM_009443	Tgoln1	-0.44	-0.26	-0.11	-0.21	-0.4	2.17155
NM_194053	Rtn4	0.54	-0.27	1.2	0.58	-0.22	1.67645
NM_144885	BC005624	0.03	-0.2	0.44	0.21	0.01	5.30504
NM_001122963	Gpbp1	-0.14	-0.37	0.16	0.56	-0.31	1.23001
NM_001033908	Med22	0.25	0.01	0.7	1.38	1.03	1.8622
NM_026693	Gabarapl2	0.26	0.37	0.57	0.43	0.32	1.95695
NM_172595	Arl15	0	-0.28	0.12	-0.06	-0.28	0.38373
NM_001081359	Ubr5	-0.09	-0.37	0.31	0.1	-0.34	1.03627
NM_009811	Casp6	0.62	0.31	0.86	0.65	0.38	1.85185
NM_001083921	Rbck1	-0.19	-0.03	0.33	0.23	0.02	2.69542
NM_025837	Mpi	-0.33	0.19	0.36	0.5	-0.15	2.21239
NM_019641	Stmn1	0.14	0.1	0.29	0.38	0.25	4.53515
NM_001163663	Rab6a	-0.07	0.37	0.79	0.45	0.16	0.512821
NM_019553	Ddx21	-0.04	-0.21	0.08	0.07	-0.04	0.951022
NM_029418	9130401M01Rik	0.38	0.23	0.51	0.34	0.24	10.5263
NM_001166594	Eif5a	0.7	0.44	1.19	0.35	-0.29	7.93651
NM_001044741	Cacnb3	-0.19	-0.1	0.01	0.67	0.43	1.0352
NM_201358	Lyrm4	-0.33	-0.38	-0.09	-0.35	-0.72	0.959693
NM_153794	Fam210a	-0.07	-0.16	0.1	0.18	-0.28	0.70307
NM_007891	E2f1	0.24	0.47	0.7	0.43	0.22	1.5528
NM_001033238	Cblb	-0.23	-0.42	-0.03	-0.19	-0.41	0.298063
NM_011306	Rxrb	0.88	-0.15	1	0.43	-0.54	1.14548
NM_001081267	Rsf1	-0.35	-0.33	-0.08	-0.01	-0.16	0.147145
NM_001102458	Azin1	-0.39	-0.3	0.36	0.27	0.02	1.7059
NM_144831	Dhx8	-0.31	-0.03	0.09	0.09	-0.1	2.00401
NM_001114977	U2surp	-0.37	-0.27	-0.15	0.05	-0.34	0.443361
NM_021535	Smu1	-0.09	-0.06	0.05	0.11	-0.02	0.606796
NM_207636	Fndc3a	-0.18	-0.22	0.01	-0.02	-0.3	1.35501
NM_011712	Wbp5	0.15	-0.29	0.29	0.32	0.12	13.0435
NM_010145	Ephx1	-0.51	-0.35	-0.15	-0.13	-0.29	13.4529
NM_172436	Slc25a12	-0.14	0.06	0.27	0.17	0.06	4.65116
NM_008617	Mdh2	0.03	0	0.16	0.36	0.14	7.5188
NM_030241	Kmt5a	-0.59	-1	0.2	0.84	-0.58	3.09789
NM_001029979	Safb2	-0.19	-0.05	0.19	0.09	-0.12	6.36943
NM_011792	Bace1	-0.33	-0.19	0.01	-0.27	-0.42	0.748223
NM_001048061	Hnrnpab	0.21	-0.19	0.65	0.12	-0.03	0.764526
NM_009584	Dnajc2	-0.14	-0.28	0.01	0.13	-0.18	17.2414
NM_026179	Abhd5	-0.05	0	0.11	0.4	0.08	0.520291
NM_001159354	Magi3	0.25	-0.05	1.22	0.75	-0.11	0.586854
NM_008413	Jak2	-0.38	0	0.21	0.22	-0.21	1.62206
NM_001277875	Tpm2	-0.04	-0.17	0.17	0.28	-0.06	1.5949
NM_025336	Chchd3	-0.16	-0.11	0.11	0.03	-0.2	1.47929
NM_001254762	Mospd3	0.14	-0.4	0.45	0.53	0.18	8
NM_011543	Skp1a	0.05	-0.11	0.31	0.25	0.08	8.34327
NM_001291439	Hmgcs1	-0.13	-0.32	0.19	0.14	-0.45	3.92597
NM_026281	Tm7sf3	-0.24	-0.17	-0.01	0	-0.31	2.02293
NM_207214	Exoc5	-0.02	-0.28	0.26	0.17	-0.16	0.991572
NM_001111292	Caprin1	-0.05	-0.62	0.48	0.45	0.21	14.3885
NM_026917	Zdhhc3	-0.09	-0.06	0.19	0.1	-0.05	0.680504
NM_001081237	Klhl42	0.11	0.13	0.4	0.4	0.21	0.431686
NM_145516	Plekhb2	0.24	0.13	0.4	0.41	0.3	0.787712
NM_018888	Uqcc1	-0.14	-0.1	0.13	0.22	-0.06	0.664011
NM_133752	Opa1	-0.17	-0.47	0.21	0.02	-0.33	0.702001
NM_001130187	Smarcd2	0.6	0.34	0.84	0.7	0.37	3.35196
NM_029166	Uhrf1bp1l	-0.13	-0.21	0.14	0.06	-0.12	3.93701
NM_025859	Arl1	0.06	0	0.2	0.25	-0.04	6.66667
NM_153405	Rbm45	0.17	0.07	0.41	0.17	0.06	3.19489
NM_011955	Nubp1	-0.05	-0.11	0.26	0.31	-0.16	0.887311
NM_148948	Dicer1	-0.13	-0.17	0.05	0	-0.19	0.779018
NM_025388	Ufc1	0.11	-0.05	0.35	0.32	0.11	3.0581
NM_019477	Acsl4	0.11	-0.19	0.25	0.1	-0.34	1.49031
NM_001004436	Wapl	0.08	-0.31	0.29	0.19	-0.3	0.43592
NM_028871	Hnrnpr	-0.03	-0.14	0.45	-0.42	-0.74	0.672043
NM_001039392	Tmsb10	-0.34	-0.24	-0.07	0.6	-0.32	18.4502
NM_175133	Gucd1	-0.09	-0.16	0.09	0.18	0.04	0.484496
NM_001243041	Adk	-0.04	0.43	0.78	0.73	0.5	1.58228
NM_022309	Cbfb	-0.31	-0.66	0.1	0.3	-0.73	2.97471
NM_130889	Anp32b	0.08	0.05	0.53	0.39	0.28	8.10811
NM_028768	Armc8	-0.05	-0.13	0.21	0.21	-0.05	0.424989
NM_001301067	Cap1	0.08	-0.57	1.32	0.94	-1.5	8.28729
NM_145964	Ap1ar	-0.28	-0.4	0.03	0.22	-0.01	0.815661
NM_027349	Rbm25	-0.44	-0.42	-0.13	-0.12	-0.45	1.30804
NM_026438	Ppa1	0.13	-0.02	0.25	0.32	0.12	3.16456
NM_001015889	Taf9	0.43	-1.48	0.81	-0.55	-0.76	9.25926
NM_001302449	Rnf10	-1.05	-0.15	0.26	0.19	-0.74	2.07039
